# Optimizing 3D Spheroid Formation in Microwells via a Simple Pluronic F127 Coating

**DOI:** 10.64898/2026.08.18.744263

**Authors:** Nia Ho, Hiroyuki Kato, Hirotake Komatsu

**Affiliations:** Biophysics Program, Department of Natural Sciences, Pitzer College, 1050 N. Mills Ave., Claremont, CA 91711, USA; Division of Transplant Surgery, Department of Surgery, University of California, San Francisco, 513 Parnassus Ave., San Francisco, CA 94143, USA

**Author notes:** Corresponding author: Hirotake Komatsu.

**Keywords:** 3D cell culture, Pluronic F127, Microwells, Cell spheroids, Anti-adhesive surface coating, Surface modification, Tissue engineering, Regenerative medicine, High-throughput screening

## Abstract

Three-dimensional (3D) spheroid culture provides a physiologically relevant alternative to conventional two-dimensional culture, but reliable spheroid formation in microwells depends on limiting cell–substrate adhesion. Pluronic F127 is an amphiphilic triblock copolymer that forms a hydrated surface layer, reducing protein adsorption. Here, we evaluated whether this intrinsic anti-fouling property could restore an anti-adhesive surface in used microwell plates to promote spheroid formation. Using chondrogenic ATDC5 and pancreatic β-cell INS-1 cells, we characterized spheroid assembly kinetics, F127 cytotoxicity, surface hydrophilicity, protein adsorption, and spheroid morphology including size and shape factor. Both cell types formed compact spheroids within 24 hours on commercial anti-adhesive microwells. F127 coating markedly reduced water contact angle and protein adsorption, confirming increased surface hydrophilicity and reduced protein fouling. In microwells stripped of their original surface coating, F127 coating amounts of approximately 0.011–0.045 mg/cm^2^ consistently promoted spheroid formation across both cell types. Soluble F127 concentrations were confirmed to be non-cytotoxic up to 0.625% (w/v), while even complete dissolution of the highest tested coating amount would correspond to only 0.025% (w/v) F127. This simple, reproducible, and low-cost surface-modification strategy may provide an accessible approach for re-functionalizing microwell platforms for 3D cell culture.
