## Supplementary Tables 1-5 for "Optimizing 3D Spheroid Formation in Microwells via a Simple Pluronic F127 Coating"

### Sheet: Contact angle_TableS1
F127/area (mg/cm2)	N Rows	Mean (contact angle)	Std Err (contact angle)		Analysis of Variance
0.000689671	10	45	4.46716		Source	DF	Sum of Squares	Mean Square	F Ratio	Prob > F
0.00132629	12	26.3333	3.52767		F127/area (mg/cm2)	7	12019.7	1717.1	26.6934	<.0001*
0.00265258	8	9.125	1.125		Error	56	3602.29	64.33
0.00530516	6	6.83333	0.477261		C. Total	63	15622
0.0110524	6	5.83333	0.654047
0.0221049	8	8.875	0.548944
0.0442097	8	9.875	0.854348
0.0884194	6	9.33333	0.71492
					Connecting Letters Report
					Level				Mean	Std Error
					0.00069	A			45	2.5363
					0.001326		B		26.333	2.3153
					0.04421			C	9.875	2.8356
					0.088419			C	9.333	3.2743
					0.002653			C	9.125	2.8356
					0.022105			C	8.875	2.8356
					0.005305			C	6.833	3.2743
					0.011052			C	5.833	3.2743
					Levels not connected by same letter are significantly different.
					Ordered Differences Report
					Level	- Level	Difference	Std Err Dif	Lower CL	Upper CL	p-Value
					0.00069	0.011052	39.1667	4.14171	26.1274	52.206	<.0001*
					0.00069	0.005305	38.1667	4.14171	25.1274	51.206	<.0001*
					0.00069	0.022105	36.125	3.8044	24.1476	48.1024	<.0001*
					0.00069	0.002653	35.875	3.8044	23.8976	47.8524	<.0001*
					0.00069	0.088419	35.6667	4.14171	22.6274	48.706	<.0001*
					0.00069	0.04421	35.125	3.8044	23.1476	47.1024	<.0001*
					0.001326	0.011052	20.5	4.01019	7.8747	33.1253	0.0001*
					0.001326	0.005305	19.5	4.01019	6.8747	32.1253	0.0002*
					0.00069	0.001326	18.6667	3.43412	7.855	29.4783	<.0001*
					0.001326	0.022105	17.4583	3.66079	5.9331	28.9836	0.0003*
					0.001326	0.002653	17.2083	3.66079	5.6831	28.7336	0.0004*
					0.001326	0.088419	17	4.01019	4.3747	29.6253	0.0020*
					0.001326	0.04421	16.4583	3.66079	4.9331	27.9836	0.0009*
					0.04421	0.011052	4.04167	4.3315	-9.5952	17.6785	0.9814
					0.088419	0.011052	3.5	4.63057	-11.0784	18.0784	0.9946
					0.002653	0.011052	3.29167	4.3315	-10.3452	16.9285	0.9945
					0.04421	0.005305	3.04167	4.3315	-10.5952	16.6785	0.9966
					0.022105	0.011052	3.04167	4.3315	-10.5952	16.6785	0.9966
					0.088419	0.005305	2.5	4.63057	-12.0784	17.0784	0.9994
					0.002653	0.005305	2.29167	4.3315	-11.3452	15.9285	0.9994
					0.022105	0.005305	2.04167	4.3315	-11.5952	15.6785	0.9997
					0.04421	0.022105	1	4.01019	-11.6253	13.6253	1
					0.005305	0.011052	1	4.63057	-13.5784	15.5784	1
					0.04421	0.002653	0.75	4.01019	-11.8753	13.3753	1
					0.04421	0.088419	0.54167	4.3315	-13.0952	14.1785	1
					0.088419	0.022105	0.45833	4.3315	-13.1785	14.0952	1
					0.002653	0.022105	0.25	4.01019	-12.3753	12.8753	1
					0.088419	0.002653	0.20833	4.3315	-13.4285	13.8452	1

### Sheet: BSA-FITC_TableS2
F127 treatment (mg/cm2)	N Rows	Mean (Fluorescence)	Std Err (Fluorescence)		Analysis of Variance
0	8	55360.9	2126.24
0.0110714	8	2066.62	324.972		Source	DF	Sum of Squares	Mean Square	F Ratio	Prob > F
0.0225	8	2637.62	809.508		F127 treatment (mg/cm2)	5	19148000000	3829600000	451.775	<.0001*
0.0446429	8	1523.88	388.167		Error	42	356028239	8.47686e+06
0.0892857	8	1725.5	803.184		C. Total	47	19504000000
					Connecting Letters Report
					Level			Mean	Std Error
					0	A		55361	1029.4
					0.0225		B	2638	1029.4
					0.0110714		B	2067	1029.4
					0.0892857		B	1726	1029.4
					0.0446429		B	1524	1029.4
					Levels not connected by same letter are significantly different.
					Ordered Differences Report
					Level	- Level	Difference	Std Err Dif	Lower CL	Upper CL	p-Value
					0	0.0446429	53837	1455.75	49491.2	58182.8	<.0001*
					0	0.0892857	53635.4	1455.75	49289.6	57981.2	<.0001*
					0	0.0110714	53294.2	1455.75	48948.5	57640	<.0001*
					0	0.0225	52723.2	1455.75	48377.5	57069	<.0001*
					0.0225	0.0446429	1113.75	1455.75	-3232.0	5459.54	0.9719
					0.0225	0.0892857	912.13	1455.75	-3433.7	5257.92	0.9884
					0.0225	0.0110714	571	1455.75	-3774.8	4916.79	0.9987
					0.0110714	0.0446429	542.75	1455.75	-3803.0	4888.54	0.999
					0.0110714	0.0892857	341.13	1455.75	-4004.7	4686.92	0.9999
					0.0892857	0.0446429	201.63	1455.75	-4144.2	4547.42	1

### Sheet: Cytotoxicity_TableS3
ATDC5								ATDC5								INS-1								ATDC5								INS-1
F127 concentration	N	Mean (% viability)	Std Err (% viability)	Mean (Shape Factor)	Std Err (Shape Factor)			Viability								Viability								Shape factor								Shape factor
0	9	0.916	0.0353	0.71	0.02
0.00156	12	0.9898	0.0041	0.76	0.01
0.00313	12	0.9866	0.0031	0.71	0.01			Analysis of Variance								Analysis of Variance								Analysis of Variance								Analysis of Variance
0.00625	12	0.9239	0.051	0.65	0.03
0.0125	10	0.8789	0.0417	0.72	0.02			Source	DF	Sum of Squares	Mean Square	F Ratio	Prob > F			Source	DF	Sum of Squares	Mean Square	F Ratio	Prob > F			Source	DF	Sum of Squares	Mean Square	F Ratio	Prob > F			Source	DF	Sum of Squares	Mean Square	F Ratio	Prob > F
0.025	11	0.9025	0.0227	0.63	0.02			F127 conc(nominal)	7	0.384869	0.054981	3.9909	0.0009*			F127 conc(nominal)	7	6.76704	0.966721	106.109	<.0001*			F127 conc(nominal)	7	0.24816	0.035451	5.0091	<.0001*			F127 conc(nominal)	7	2.98505	0.426435	118.89	<.0001*
0.05	11	0.846	0.0425	0.61	0.05			Error	80	1.10213	0.013777					Error	87	0.792624	0.009111					Error	80	0.566189	0.007077					Error	87	0.312053	0.003587
0.1	11	0.7813	0.0481	0.61	0.02			C. Total	87	1.487						C. Total	94	7.55967						C. Total	87	0.814349						C. Total	94	3.2971
INS-1								Connecting Letters Report								Connecting Letters Report								Connecting Letters Report								Connecting Letters Report
F127 concentration	N	Mean (% viability)	Std Err (% viability)	Mean (Shape Factor)	Std Err (Shape Factor)
0	12	0.8963	0.0344	0.683	0.017			Level			Mean	Std Error					Level				Mean	Std Error		Level				Mean	Std Error			Level				Mean	Std Error
0.00156	12	0.8716	0.0245	0.691	0.009			0.00156	A		0.98977	0.03388					0.00313	A			0.93142	0.02755		0.00156	A			0.7572	0.02429			0.00313	A			0.72093	0.01729
0.00313	12	0.9314	0.0213	0.721	0.01			0.00313	A		0.98655	0.03388					0.00625	A			0.91958	0.02755		0.0125	A	B		0.7202	0.0266			0.00156	A			0.69081	0.01729
0.00625	12	0.9196	0.0116	0.684	0.01			0.00625	A	B	0.92394	0.03388					0	A			0.89625	0.02755		0.00313	A	B	C	0.71046	0.02429			0.00625	A			0.68441	0.01729
0.0125	12	0.8323	0.0196	0.57	0.028			0	A	B	0.91602	0.03912					0.025	A			0.873	0.02755		0	A	B	C	0.70723	0.02804			0	A			0.68315	0.01729
0.025	12	0.873	0.0176	0.543	0.018			0.025	A	B	0.90248	0.03539					0.00156	A			0.87158	0.02755		0.00625	A	B	C	0.65343	0.02429			0.0125		B		0.57018	0.01729
0.05	12	0.722	0.0273	0.496	0.023			0.0125	A	B	0.87891	0.03712					0.0125	A	B		0.83225	0.02755		0.025		B	C	0.63101	0.02537			0.025		B		0.54257	0.01729
0.1	11	0.0521	0.0513	0.128	0.012			0.05	A	B	0.84597	0.03539					0.05		B		0.722	0.02755		0.1		B	C	0.61321	0.02537			0.05		B		0.49572	0.01729
								0.1		B	0.78133	0.03539					0.1			C	0.05209	0.02878		0.05			C	0.60536	0.02537			0.1			C	0.12783	0.01806
								Levels not connected by same letter are significantly different.								Levels not connected by same letter are significantly different.								Levels not connected by same letter are significantly different.
																Ordered Differences Report								Ordered Differences Report								Ordered Differences Report
								Ordered Differences Report
								Level	- Level	Difference	Std Err Dif	Lower CL	Upper CL	p-Value		Level	- Level	Difference	Std Err Dif	Lower CL	Upper CL	p-Value		Level	- Level	Difference	Std Err Dif	Lower CL	Upper CL	p-Value		Level	- Level	Difference	Std Err Dif	Lower CL	Upper CL	p-Value
								0.00156	0.1	0.208439	0.0489946	0.055939	0.36094	0.0014*		0.00313	0.1	0.879326	0.0398429	0.755576	1.00308	<.0001*		0.00156	0.05	0.151844	0.0351166	0.04254	0.261148	0.0011*		0.00313	0.1	0.593104	0.0249995	0.515457	0.670751	<.0001*
								0.00313	0.1	0.205223	0.0489946	0.052722	0.357724	0.0018*		0.00625	0.1	0.867492	0.0398429	0.743742	0.991242	<.0001*		0.00156	0.1	0.143991	0.0351166	0.034687	0.253295	0.0024*		0.00156	0.1	0.562982	0.0249995	0.485335	0.640629	<.0001*
								0.00156	0.05	0.143794	0.0489946	-0.008707	0.296295	0.0791		0	0.1	0.844159	0.0398429	0.720409	0.967909	<.0001*		0.00156	0.025	0.126192	0.0351166	0.016888	0.235496	0.0125*		0.00625	0.1	0.556584	0.0249995	0.478937	0.634231	<.0001*
								0.00625	0.1	0.142614	0.0489946	-0.009886	0.295115	0.0839		0.025	0.1	0.820909	0.0398429	0.697159	0.944659	<.0001*		0.0125	0.05	0.114839	0.0367578	0.000426	0.229251	0.0485*		0	0.1	0.555319	0.0249995	0.477671	0.632966	<.0001*
								0.00313	0.05	0.140577	0.0489946	-0.011924	0.293078	0.0929		0.00156	0.1	0.819492	0.0398429	0.695742	0.943242	<.0001*		0.0125	0.1	0.106986	0.0367578	-0.007427	0.221398	0.084		0.0125	0.1	0.442352	0.0249995	0.364705	0.519999	<.0001*
								0	0.1	0.134695	0.0527556	-0.029512	0.298902	0.189		0.0125	0.1	0.780159	0.0398429	0.656409	0.903909	<.0001*		0.00313	0.05	0.105105	0.0351166	-0.004199	0.214409	0.0683		0.025	0.1	0.414739	0.0249995	0.337092	0.492386	<.0001*
								0.025	0.1	0.121154	0.0500484	-0.034626	0.276935	0.2459		0.05	0.1	0.669909	0.0398429	0.546159	0.793659	<.0001*		0.00156	0.00625	0.103777	0.0343447	-0.003125	0.210678	0.0635		0.05	0.1	0.367893	0.0249995	0.290245	0.44554	<.0001*
								0.00156	0.0125	0.110857	0.0502565	-0.045572	0.267285	0.3595		0.00313	0.05	0.209417	0.0389671	0.088387	0.330446	<.0001*		0	0.05	0.101874	0.0378123	-0.01582	0.219569	0.1396		0.00313	0.05	0.225212	0.02445	0.149272	0.301152	<.0001*
								0.00313	0.0125	0.10764	0.0502565	-0.048788	0.264068	0.3979		0.00625	0.05	0.197583	0.0389671	0.076554	0.318613	<.0001*		0.00313	0.1	0.0972517	0.0351166	-0.012052	0.206556	0.1177		0.00156	0.05	0.19509	0.02445	0.119149	0.27103	<.0001*
								0.0125	0.1	0.0975827	0.0512843	-0.062045	0.257211	0.5532		0	0.05	0.17425	0.0389671	0.05322	0.29528	0.0006*		0	0.1	0.0940213	0.0378123	-0.023673	0.211716	0.2163		0.00625	0.05	0.188691	0.02445	0.112751	0.264631	<.0001*
								0.00156	0.025	0.0872848	0.0489946	-0.065216	0.239786	0.6342		0.025	0.05	0.151	0.0389671	0.02997	0.27203	0.0049*		0.0125	0.025	0.089187	0.0367578	-0.025225	0.203599	0.2432		0	0.05	0.187426	0.02445	0.111486	0.263366	<.0001*
								0.00313	0.025	0.0840682	0.0489946	-0.068433	0.236569	0.677		0.00156	0.05	0.149583	0.0389671	0.028554	0.270613	0.0055*		0.00313	0.025	0.0794531	0.0351166	-0.029851	0.188757	0.3271		0.00313	0.025	0.178365	0.02445	0.102425	0.254306	<.0001*
								0.00625	0.05	0.0779689	0.0489946	-0.074532	0.23047	0.754		0.0125	0.05	0.11025	0.0389671	-0.01078	0.23128	0.1011		0	0.025	0.0762227	0.0378123	-0.041472	0.193917	0.478		0.00313	0.0125	0.150753	0.02445	0.074812	0.226693	<.0001*
								0.00156	0	0.0737444	0.051757	-0.087355	0.234844	0.8431		0.00313	0.0125	0.0991667	0.0389671	-0.021863	0.220196	0.191		0.0125	0.00625	0.0667714	0.0360211	-0.045348	0.178891	0.5861		0.00156	0.025	0.148243	0.02445	0.072303	0.224184	<.0001*
								0.00313	0	0.0705278	0.051757	-0.090571	0.231627	0.8711		0.00625	0.0125	0.0873333	0.0389671	-0.033696	0.208363	0.3382		0.00313	0.00625	0.0570374	0.0343447	-0.049864	0.163939	0.712		0.00625	0.025	0.141844	0.02445	0.065904	0.217785	<.0001*
								0	0.05	0.0700495	0.0527556	-0.094158	0.234257	0.8855		0	0.0125	0.064	0.0389671	-0.05703	0.18503	0.7234		0	0.00625	0.053807	0.0370965	-0.06166	0.169274	0.8306		0	0.025	0.140579	0.02445	0.064639	0.21652	<.0001*
								0.00156	0.00625	0.065825	0.0479177	-0.083324	0.214974	0.8664		0.00313	0.00156	0.0598333	0.0389671	-0.061196	0.180863	0.7861		0.00156	0	0.0499696	0.0370965	-0.065497	0.165436	0.8777		0.00156	0.0125	0.120631	0.02445	0.04469	0.196571	0.0001*
								0.05	0.1	0.0646455	0.0500484	-0.091135	0.220426	0.8994		0.00313	0.025	0.0584167	0.0389671	-0.062613	0.179446	0.8059		0.00625	0.05	0.0480673	0.0351166	-0.061237	0.157371	0.8685		0.00625	0.0125	0.114232	0.02445	0.038292	0.190172	0.0003*
								0.00313	0.00625	0.0626083	0.0479177	-0.08654	0.211757	0.8938		0.00625	0.00156	0.048	0.0389671	-0.07303	0.16903	0.9201		0.00156	0.00313	0.0467392	0.0343447	-0.060162	0.153641	0.8719		0	0.0125	0.112967	0.02445	0.037026	0.188907	0.0003*
								0.025	0.05	0.0565091	0.0500484	-0.099272	0.21229	0.9484		0.00625	0.025	0.0465833	0.0389671	-0.074446	0.167613	0.9312		0.00625	0.1	0.0402143	0.0351166	-0.06909	0.149518	0.9445		0.0125	0.05	0.0744591	0.02445	-0.001481	0.150399	0.0587
								0.00625	0.0125	0.0450317	0.0502565	-0.111397	0.20146	0.9856		0.025	0.0125	0.04075	0.0389671	-0.08028	0.16178	0.9658		0.00156	0.0125	0.0370053	0.0360211	-0.075114	0.149124	0.9689		0.025	0.05	0.0468467	0.02445	-0.029094	0.122787	0.5439
								0	0.0125	0.0371122	0.0539296	-0.130749	0.204974	0.9971		0.00156	0.0125	0.0393333	0.0389671	-0.081696	0.160363	0.9719		0.025	0.05	0.0256516	0.0358719	-0.086003	0.137307	0.9963		0.00313	0	0.0377859	0.02445	-0.038154	0.113726	0.7806
								0.0125	0.05	0.0329373	0.0512843	-0.12669	0.192565	0.9981		0.00313	0	0.0351667	0.0389671	-0.085863	0.156196	0.9851		0.00625	0.025	0.0224157	0.0351166	-0.086888	0.13172	0.9982		0.00313	0.00625	0.0365208	0.02445	-0.03942	0.112461	0.8088
								0.025	0.0125	0.0235718	0.0512843	-0.136056	0.1832	0.9998		0	0.00156	0.0246667	0.0389671	-0.096363	0.145696	0.9983		0.025	0.1	0.0177986	0.0358719	-0.093856	0.129453	0.9997		0.00313	0.00156	0.0301221	0.02445	-0.045818	0.106062	0.9201
								0.00625	0.025	0.0214598	0.0489946	-0.131041	0.173961	0.9998		0.00625	0	0.0233333	0.0389671	-0.097696	0.144363	0.9988		0.0125	0	0.0129643	0.0386537	-0.107349	0.133278	1		0.0125	0.025	0.0276124	0.02445	-0.048328	0.103553	0.9485
								0	0.025	0.0135404	0.0527556	-0.150667	0.177748	1		0	0.025	0.02325	0.0389671	-0.09778	0.14428	0.9988		0.0125	0.00313	0.0097339	0.0360211	-0.102385	0.121853	1		0.00156	0	0.0076639	0.02445	-0.068276	0.0836042	1
								0.00625	0	0.0079194	0.051757	-0.15318	0.169018	1		0.00313	0.00625	0.0118333	0.0389671	-0.109196	0.132863	1		0.1	0.05	0.007853	0.0358719	-0.103802	0.119508	1		0.00156	0.00625	0.0063987	0.02445	-0.069542	0.0823391	1
								0.00156	0.00313	0.0032167	0.0479177	-0.145932	0.152365	1		0.025	0.00156	0.0014167	0.0389671	-0.119613	0.122446	1		0.00313	0	0.0032304	0.0370965	-0.112236	0.118697	1		0.00625	0	0.0012651	0.02445	-0.074675	0.0772055	1

### Sheet: Timelapse_TableS4
ATDC5							ATDC5									INS-1
Cell Line	Hours_incubation	N	Mean(Shape Factor)	Std Err(Shape Factor)	Median(Shape Factor)		Analysis of Variance									Analysis of Variance
ATDC5	0	16	0.31625	0.0169282	0.315
ATDC5	2	8	0.4625	0.0247668	0.43		Source	DF	Sum of Squares	Mean Square	F Ratio	Prob > F				Source	DF	Sum of Squares	Mean Square	F Ratio	Prob > F
ATDC5	4	16	0.655625	0.0185735	0.645		Hours_incubation	6	3.36824	0.561373	203.087	<.0001*				Hours_incubation	6	3.43339	0.572232	103.198	<.0001*
ATDC5	8	8	0.7375	0.0137256	0.75		Error	88	0.24325	0.002764						Error	89	0.493506	0.005545
ATDC5	24	16	0.811875	0.0051816	0.815		C. Total	94	3.61149							C. Total	95	3.9269
ATDC5	48	16	0.821875	0.00678348	0.82
ATDC5	72	15	0.809333	0.0118107	0.82
							Connecting Letters Report									Connecting Letters Report
							Level						Mean	Std Error		Level					Mean	Std Error
							48	A					0.82188	0.01314		48	A				0.85	0.01862
							24	A					0.81188	0.01314		72	A	B			0.805	0.01862
							72	A					0.80933	0.01357		24	A	B			0.8	0.01862
							8		B				0.7375	0.01859		8		B			0.73875	0.02633
INS-1							4			C			0.65563	0.01314		4			C		0.55125	0.01862
Cell Line	Hours_incubation	N	Mean(Shape Factor)	Std Err(Shape Factor)	Median(Shape Factor)		2				D		0.4625	0.01859		2			C		0.5	0.02633
INS-1	0	16	0.328125	0.0270373	0.3		0					E	0.31625	0.01314		0				D	0.32813	0.01862
INS-1	2	8	0.5	0.0361544	0.495
INS-1	4	16	0.55125	0.0233608	0.555		Levels not connected by same letter are significantly different.									Levels not connected by same letter are significantly different.
INS-1	8	8	0.73875	0.00914906	0.74
INS-1	24	16	0.8	0.0158114	0.825
INS-1	48	16	0.85	0.00508265	0.85		Ordered Differences Report									Ordered Differences Report
INS-1	72	16	0.805	0.0133853	0.82
							Level	- Level	Difference	Std Err Dif	Lower CL	Upper CL	p-Value			Level	- Level	Difference	Std Err Dif	Lower CL	Upper CL	p-Value
							48	0	0.505625	0.0185883	0.449533	0.561717	<.0001*			48	0	0.521875	0.0263273	0.44245	0.6013	<.0001*
							24	0	0.495625	0.0185883	0.439533	0.551717	<.0001*			72	0	0.476875	0.0263273	0.39745	0.5563	<.0001*
							72	0	0.493083	0.0188956	0.436064	0.550103	<.0001*			24	0	0.471875	0.0263273	0.39245	0.5513	<.0001*
							8	0	0.42125	0.0227659	0.352551	0.489949	<.0001*			8	0	0.410625	0.0322442	0.31335	0.5079	<.0001*
							48	2	0.359375	0.0227659	0.290676	0.428074	<.0001*			48	2	0.35	0.0322442	0.252725	0.447275	<.0001*
							24	2	0.349375	0.0227659	0.280676	0.418074	<.0001*			72	2	0.305	0.0322442	0.207725	0.402276	<.0001*
							72	2	0.346833	0.0230175	0.277375	0.416291	<.0001*			24	2	0.3	0.0322442	0.202725	0.397276	<.0001*
							4	0	0.339375	0.0185883	0.283283	0.395468	<.0001*			48	4	0.29875	0.0263273	0.219325	0.378175	<.0001*
							8	2	0.275	0.0262878	0.195673	0.354327	<.0001*			72	4	0.25375	0.0263273	0.174325	0.333175	<.0001*
							4	2	0.193125	0.0227659	0.124426	0.261824	<.0001*			24	4	0.24875	0.0263273	0.169325	0.328175	<.0001*
							48	4	0.16625	0.0185883	0.110158	0.222342	<.0001*			8	2	0.23875	0.0372324	0.126426	0.351074	<.0001*
							24	4	0.15625	0.0185883	0.100158	0.212342	<.0001*			4	0	0.223125	0.0263273	0.1437	0.30255	<.0001*
							72	4	0.153708	0.0188956	0.096689	0.210728	<.0001*			8	4	0.1875	0.0322442	0.090225	0.284776	<.0001*
							2	0	0.14625	0.0227659	0.077551	0.214949	<.0001*			2	0	0.171875	0.0322442	0.0746	0.269151	<.0001*
							48	8	0.084375	0.0227659	0.015676	0.153074	0.0065*			48	8	0.11125	0.0322442	0.013975	0.208526	0.0145*
							8	4	0.081875	0.0227659	0.013176	0.150574	0.0093*			72	8	0.06625	0.0322442	-0.031025	0.163525	0.3886
							24	8	0.074375	0.0227659	0.005676	0.143074	0.0251*			24	8	0.06125	0.0322442	-0.036025	0.158526	0.4861
							72	8	0.0718333	0.0230175	0.002375	0.141291	0.0378*			4	2	0.05125	0.0322442	-0.046025	0.148526	0.6893
							48	72	0.0125417	0.0188956	-0.044478	0.0695614	0.9942			48	24	0.05	0.0263273	-0.029425	0.129425	0.4863
							48	24	0.01	0.0185883	-0.046092	0.0660925	0.9982			48	72	0.045	0.0263273	-0.034425	0.124425	0.6118
							24	72	0.0025417	0.0188956	-0.054478	0.0595614	1			72	24	0.005	0.0263273	-0.074425	0.0844251	1

### Sheet: SpheroidFabri_TableS5
Cell line	F127 coating (mg/cm2)	N	Mean(Diameter (um))	Std Err(Diameter (um))	Median(Diameter (um))	Mean(Shape Factor)	Std Err(Shape Factor)	Median(Shape Factor)		ATDC5								ATDC5								INS-1								INS-1
ATDC5	0.0000 mg/cm2	83	123.66	7.91249	120.504	0.581575	0.0131982	0.594314
ATDC5	0.0111 mg/cm2	178	109.119	4.00257	123.327	0.690175	0.00457332	0.701768		Shape factor								Diameter								Shape factor								Diameter
ATDC5	0.0225 mg/cm2	152	97.1229	3.77442	91.1273	0.67212	0.00710724	0.688039
ATDC5	0.0446 mg/cm2	175	87.0894	3.21049	80.6414	0.637233	0.00850886	0.666965
ATDC5	0.0893 mg/cm2	198	88.6097	2.90997	87.1363	0.69093	0.00518782	0.698252		Analysis of Variance								Analysis of Variance								Analysis of Variance								Analysis of Variance
INS-1	0.0000 mg/cm2	569	47.9121	0.7899	44.9738	0.51577	0.0058617	0.531123
INS-1	0.0111 mg/cm2	481	79.4595	1.85501	68.9976	0.525038	0.00693555	0.545437		Source	DF	Sum of Squares	Mean Square	F Ratio	Prob > F			Source	DF	Sum of Squares	Mean Square	F Ratio	Prob > F			Source	DF	Sum of Squares	Mean Square	F Ratio	Prob > F			Source	DF	Sum of Squares	Mean Square	F Ratio	Prob > F
INS-1	0.0225 mg/cm2	396	84.5413	2.11303	79.9947	0.616869	0.00534658	0.635042		F127 coating (mg/cm2, ordinal)	4	0.964728	0.241182	30.0983	<.0001*			F127 coating (mg/cm2, ordinal)	4	115010	28752.5	11.8064	<.0001*			F127 coating (mg/cm2, ordinal)	4	2.87929	0.719822	39.7757	<.0001*			F127 coating (mg/cm2, ordinal)	4	557278	139320	124.811	<.0001*
INS-1	0.0446 mg/cm2	422	83.6051	1.95518	78.1795	0.530841	0.00689861	0.556501		Error	781	6.25826	0.008013					Error	781	1.90199e+06	2435.3					Error	2518	45.5684	0.018097					Error	2518	2.81071e+06	1116
INS-1	0.0893 mg/cm2	655	58.9178	1.01006	53.7488	0.530233	0.00493471	0.548671		C. Total	785	7.22299						C. Total	785	2.017e+06						C. Total	2522	48.4477						C. Total	2522	3.36799e+06
										Connecting Letters Report								Connecting Letters Report								Connecting Letters Report								Connecting Letters Report
										Level				Mean	Std Error			Level				Mean	Std Error			Level			Mean	Std Error				Level				Mean	Std Error
										0.0893 mg/cm2	A			0.69093	0.00636			0.0000 mg/cm2	A			123.66	5.4168			0.0225 mg/cm2	A		0.61687	0.00676				0.0225 mg/cm2	A			84.541	1.6789
										0.0111 mg/cm2	A			0.69017	0.00671			0.0111 mg/cm2	A	B		109.12	3.6989			0.0446 mg/cm2		B	0.53084	0.00655				0.0446 mg/cm2	A			83.605	1.6264
										0.0225 mg/cm2	A			0.67212	0.00726			0.0225 mg/cm2		B	C	97.12	4.0027			0.0893 mg/cm2		B	0.53023	0.00526				0.0111 mg/cm2	A			79.459	1.5234
										0.0446 mg/cm2		B		0.63723	0.00677			0.0893 mg/cm2			C	88.61	3.5071			0.0111 mg/cm2		B	0.52504	0.00613				0.0893 mg/cm2		B		58.918	1.3054
										0.0000 mg/cm2			C	0.58157	0.00983			0.0446 mg/cm2			C	87.09	3.7304			0.0000 mg/cm2		B	0.51577	0.00564				0.0000 mg/cm2			C	47.912	1.4006
										Levels not connected by same letter are significantly different.								Levels not connected by same letter are significantly different.								Levels not connected by same letter are significantly different.								Levels not connected by same letter are significantly different.
										Ordered Differences Report								Ordered Differences Report								Ordered Differences Report								Ordered Differences Report
										Level	- Level	Difference	Std Err Dif	Lower CL	Upper CL	p-Value		Level	- Level	Difference	Std Err Dif	Lower CL	Upper CL	p-Value		Level	- Level	Difference	Std Err Dif	Lower CL	Upper CL	p-Value		Level	- Level	Difference	Std Err Dif	Lower CL	Upper CL	p-Value
										0.0893 mg/cm2	0.0000 mg/cm2	0.109355	0.0117053	0.07735	0.141359	<.0001*		0.0000 mg/cm2	0.0446 mg/cm2	36.5701	6.57703	18.5873	54.553	<.0001*		0.0225 mg/cm2	0.0000 mg/cm2	0.101099	0.0088037	0.077067	0.125132	<.0001*		0.0225 mg/cm2	0.0000 mg/cm2	36.6292	2.18645	30.6607	42.5978	<.0001*
										0.0111 mg/cm2	0.0000 mg/cm2	0.1086	0.011898	0.076069	0.141131	<.0001*		0.0000 mg/cm2	0.0893 mg/cm2	35.0498	6.45297	17.4062	52.6935	<.0001*		0.0225 mg/cm2	0.0111 mg/cm2	0.0918314	0.0091282	0.066913	0.116749	<.0001*		0.0446 mg/cm2	0.0000 mg/cm2	35.6931	2.14637	29.8339	41.5522	<.0001*
										0.0225 mg/cm2	0.0000 mg/cm2	0.0905456	0.0122173	0.057141	0.12395	<.0001*		0.0000 mg/cm2	0.0225 mg/cm2	26.5366	6.73521	8.1212	44.9519	0.0008*		0.0225 mg/cm2	0.0893 mg/cm2	0.0866365	0.0085632	0.063261	0.110012	<.0001*		0.0111 mg/cm2	0.0000 mg/cm2	31.5474	2.06941	25.8983	37.1965	<.0001*
										0.0446 mg/cm2	0.0000 mg/cm2	0.0556585	0.0119304	0.023039	0.0882783	<.0001*		0.0111 mg/cm2	0.0446 mg/cm2	22.03	5.25335	7.6663	36.3936	0.0003*		0.0225 mg/cm2	0.0446 mg/cm2	0.0860284	0.0094119	0.060336	0.111721	<.0001*		0.0225 mg/cm2	0.0893 mg/cm2	25.6235	2.12674	19.818	31.4291	<.0001*
										0.0893 mg/cm2	0.0446 mg/cm2	0.0536964	0.0092876	0.028302	0.0790905	<.0001*		0.0111 mg/cm2	0.0893 mg/cm2	20.5097	5.09718	6.573	34.4463	0.0006*		0.0446 mg/cm2	0.0000 mg/cm2	0.0150711	0.0086423	-0.008521	0.0386628	0.4071		0.0446 mg/cm2	0.0893 mg/cm2	24.6873	2.0855	18.9943	30.3804	<.0001*
										0.0111 mg/cm2	0.0446 mg/cm2	0.0529417	0.0095293	0.026887	0.0789966	<.0001*		0.0000 mg/cm2	0.0111 mg/cm2	14.5402	6.55918	-3.3939	32.4742	0.1745		0.0893 mg/cm2	0.0000 mg/cm2	0.014463	0.0077094	-0.006582	0.035508	0.3306		0.0111 mg/cm2	0.0893 mg/cm2	20.5417	2.00621	15.0652	26.0183	<.0001*
										0.0225 mg/cm2	0.0446 mg/cm2	0.0348871	0.0099251	0.00775	0.0620241	0.0042*		0.0111 mg/cm2	0.0225 mg/cm2	11.9964	5.45009	-2.9051	26.898	0.1803		0.0111 mg/cm2	0.0000 mg/cm2	0.0092681	0.0083324	-0.013478	0.0320139	0.8001		0.0893 mg/cm2	0.0000 mg/cm2	11.0057	1.91467	5.779	16.2324	<.0001*
										0.0893 mg/cm2	0.0225 mg/cm2	0.0188093	0.0096534	-0.007585	0.0452036	0.2926		0.0225 mg/cm2	0.0446 mg/cm2	10.0335	5.47156	-4.9267	24.9938	0.3548		0.0446 mg/cm2	0.0111 mg/cm2	0.005803	0.0089726	-0.018690	0.0302964	0.9673		0.0225 mg/cm2	0.0111 mg/cm2	5.08182	2.26704	-1.1068	11.2704	0.1648
										0.0111 mg/cm2	0.0225 mg/cm2	0.0180546	0.0098861	-0.008976	0.0450852	0.3591		0.0225 mg/cm2	0.0893 mg/cm2	8.51324	5.32179	-6.0375	23.064	0.498		0.0893 mg/cm2	0.0111 mg/cm2	0.0051948	0.0080779	-0.016856	0.027246	0.9679		0.0446 mg/cm2	0.0111 mg/cm2	4.14564	2.22841	-1.9375	10.2288	0.3392
										0.0893 mg/cm2	0.0111 mg/cm2	0.0007547	0.009246	-0.024526	0.0260349	1		0.0893 mg/cm2	0.0446 mg/cm2	1.5203	5.12013	-12.4791	15.5197	0.9983		0.0446 mg/cm2	0.0893 mg/cm2	0.0006081	0.0083972	-0.022315	0.0235308	1		0.0225 mg/cm2	0.0446 mg/cm2	0.93618	2.33751	-5.4448	7.31711	0.9946
